# Combinatorial interactions between viral proteins expand the functional landscape of the viral proteome

**DOI:** 10.1101/2021.04.07.438767

**Authors:** Liping Wang, Huang Tan, Laura Medina-Puche, Mengshi Wu, Borja Garnelo Gómez, Man Gao, Chaonan Shi, Tamara Jimenez-Góngora, Pengfei Fan, Xue Ding, Dan Zhang, Ding Yi, Tábata Rosas-Diaz, Yujing Liu, Emmanuel Aguilar, Xing Fu, Rosa Lozano-Durán

## Abstract

As intracellular parasites, viruses need to manipulate the molecular machinery of their host cells in order to enable their own replication and spread. This manipulation is based on the activity of virus-encoded proteins. The reduced size of viral genomes imposes restrictions in coding capacity; how the action of the limited number of viral proteins results in the massive cell reprogramming observed during the viral infection is a long-standing conundrum in virology. In this work, we explore the hypothesis that combinatorial interactions expand the multifunctionality of viral proteins, which may exert different activities individually and when in combination, physical or functional. We show that the proteins encoded by a plant-infecting DNA virus physically associate with one another in an intricate network. Our results further demonstrate that these interactions can modify the subcellular localization of the viral proteins involved, and that co-expressed interacting viral proteins can exert novel biological functions *in planta* that go beyond the sum of their individual functions. Based on this, we propose a model in which combinatorial physical and functional interactions between viral proteins enlarge the functional landscape of the viral proteome, which underscores the importance of studying the role of viral proteins in the context of the infection.
