## Supplementary table 1. AP-MS data. for "Combinatorial interactions between viral proteins expand the functional landscape of the viral proteome"

### Sheet: Sheet5
Supplementary table 1. Viral protein-protein interactions detected by AP-MS
Total spectral counts
Bait Target	Rep-GFP	GFP-Rep	C2-GFP	GFP-C2	C3-GFP	GFP-C3	C4-GFP	CP-GFP	GFP-CP	V2-GFP	GFP-V2
Rep	267, 130, 780	508, 649	2, 0, 5	0, 1, 0	0, 0	8, 0	0, 0, 0	0, 0, 0	0,1, 2	0, 0, 0	0, 0, 0
C2	0, 0, 1	0, 0	113, 245, 77	143126197	0, 0	0, 5	0, 0, 0	0, 0, 0	0, 0, 1	0, 0, 0	0, 0, 0
C3	0, 0, 0	0, 0	0, 0, 0	0,0,0	36, 40	100,95	0, 0, 0	0, 0, 0	0, 0, 0	0, 0, 0	0, 0, 0
C4	0, 0, 0	0, 0	0, 0, 0	0,0,0	0, 0	2, 0	41, 24, 199	0, 0, 0	0, 0, 0	1, 0, 0	0, 0, 0
CP	8, 0, 23	43, 8	0, 0, 5	1, 3, 8	32, 15	76, 31	0, 0, 1	61, 7, 187	111, 23, 110	1, 0, 0	0, 0, 0
V2	0, 0, 0	1, 4	0, 0, 0	0, 2, 0	1, 0	0, 1	1, 0, 2	3,3,2	0, 0, 1	693, 145, 329	721, 277, 633
Unique spectral counts
Bait Target	Rep-GFP	GFP-Rep	C2-GFP	GFP-C2	C3-GFP	GFP-C3	C4-GFP	CP-GFP	GFP-CP	V2-GFP	GFP-V2
Rep	66, 45, 167	109, 99	2, 0, 5	0, 1, 0	0, 0	4, 0	0, 0, 0	0, 0, 0	0, 1, 2	0, 0, 0	0, 0, 0
C2	0, 0, 1	0, 0	28, 8, 5	4, 4, 11	0, 0	0, 3	0, 0, 0	0, 0, 0	0, 0, 1	0, 0, 0	0, 0, 0
C3	0, 0, 0	0, 0	0, 0, 0	0, 0, 0	19, 21	33, 47	0, 0, 0	0, 0, 0	0, 0, 0	0, 0, 0	0, 0, 0
C4	0, 0, 0	0, 0	0, 0, 0	0, 0, 0	0, 0	2, 0	5, 3, 48	0, 0, 0	0, 0, 0	1, 0, 0	0, 0, 0
CP	6, 0, 23	29, 8	0, 0, 5	1, 3, 8	23, 15	45, 27	0, 0, 1	39, 6, 40	25, 5, 45	1, 0, 0	0, 0, 0
V2	0, 0, 0	1, 4	0, 0, 0	0, 2, 0	1, 0	0, 1	1, 0, 2	2, 3, 2	0, 0, 1	119, 65, 25	24, 71, 19
Exclusive unique peptide counts
Bait Target	Rep-GFP	GFP-Rep	C2-GFP	GFP-C2	C3-GFP	GFP-C3	C4-GFP	CP-GFP	GFP-CP	V2-GFP	GFP-V2
Rep	36, 30, 89	59, 35	2, 0, 5	0, 1, 0	0, 0	3, 0	0, 0, 0	0, 0, 0	0, 1, 2	0, 0, 0	0, 0, 0
C2	0, 0, 1	0, 0	16, 4, 5	4, 4, 7	0, 0	0, 3	0, 0, 0	0, 0, 0	0, 0, 1	0, 0, 0	0, 0, 0
C3	0, 0, 0	0, 0	0, 0, 0	0, 0, 0	15, 13	20, 27	0, 0, 0	0, 0, 0	0,0,0	0, 0, 0	0, 0, 0
C4	0, 0, 0	0, 0	0, 0, 0	0, 0, 0	0, 0	1, 0	4, 3, 30	0, 0, 0	0,0,0	1, 0, 0	0, 0, 0
CP	5, 0, 16	17, 8	0, 0, 4	1, 3, 6	16, 12	21, 14	0, 0, 1	27, 5, 27	20, 4, 29	1, 0, 0	0, 0, 0
V2	0, 0, 0	1, 4	0, 0, 0	0, 2, 0	1, 0	0, 1	1, 0, 2	2, 3, 2	0, 0, 1	49, 34, 9	14, 37, 11
