## Supplementary table 4. Functional enrichment analysis (from Figure 4E). for "Combinatorial interactions between viral proteins expand the functional landscape of the viral proteome"

### Sheet: Common UR C2mut CPmut1 vs. TY 
GO term	Ontology	Description	Number in input list	Number in BG/Ref	p-value	FDR
GO:0009266	P	response to temperature stimulus	59	559	6.2e-14	3e-10
GO:0009408	P	response to heat	32	199	2.7e-12	6.6e-09
GO:0009628	P	response to abiotic stimulus	125	2022	2.5e-11	4e-08
GO:0009790	P	embryo development	46	571	9.2e-08	0.00011
GO:0022414	P	reproductive process	98	1715	1.6e-07	0.00013
GO:0000003	P	reproduction	98	1721	1.9e-07	0.00013
GO:0009791	P	post-embryonic development	92	1576	1.7e-07	0.00013
GO:0048608	P	reproductive structure development	76	1265	7.6e-07	0.00039
GO:0061458	P	reproductive system development	76	1265	7.6e-07	0.00039
GO:0003006	P	developmental process involved in reproduction	86	1496	7.9e-07	0.00039
GO:0006950	P	response to stress	165	3506	1.8e-06	0.0008
GO:0044085	P	cellular component biogenesis	67	1095	2e-06	0.0008
GO:0022607	P	cellular component assembly	43	586	2.4e-06	0.00089
GO:0010035	P	response to inorganic substance	59	926	2.5e-06	0.00089
GO:0071840	P	cellular component organization or biogenesis	137	2812	3.1e-06	0.00092
GO:0006511	P	ubiquitin-dependent protein catabolic process	32	376	2.9e-06	0.00092
GO:0019941	P	modification-dependent protein catabolic process	32	378	3.2e-06	0.00092
GO:0043632	P	modification-dependent macromolecule catabolic process	32	380	3.5e-06	0.00096
GO:0044699	P	single-organism process	376	9448	3.8e-06	0.00097
GO:0009314	P	response to radiation	51	772	4.8e-06	0.0012
GO:1901575	P	organic substance catabolic process	72	1249	5.9e-06	0.0014
GO:0006839	P	mitochondrial transport	15	107	7.6e-06	0.0016
GO:0009416	P	response to light stimulus	49	744	8e-06	0.0016
GO:0044702	P	single organism reproductive process	84	1544	7.9e-06	0.0016
GO:0006996	P	organelle organization	75	1335	8.8e-06	0.0017
GO:0009056	P	catabolic process	79	1430	9e-06	0.0017
GO:0010038	P	response to metal ion	36	481	1e-05	0.0019
GO:0007275	P	multicellular organism development	134	2811	1.1e-05	0.002
GO:0048731	P	system development	99	1929	1.2e-05	0.002
GO:0044248	P	cellular catabolic process	61	1024	1.2e-05	0.002
GO:0044767	P	single-organism developmental process	146	3131	1.3e-05	0.002
GO:0044707	P	single-multicellular organism process	136	2875	1.4e-05	0.0021
GO:0009987	P	cellular process	483	12771	1.4e-05	0.0021
GO:0006457	P	protein folding	23	247	1.9e-05	0.0025
GO:0007005	P	mitochondrion organization	16	131	1.8e-05	0.0025
GO:0051603	P	proteolysis involved in cellular protein catabolic process	33	435	1.9e-05	0.0025
GO:0016043	P	cellular component organization	119	2456	1.9e-05	0.0025
GO:0032501	P	multicellular organismal process	141	3032	2.1e-05	0.0027
GO:0048856	P	anatomical structure development	145	3146	2.4e-05	0.003
GO:0044257	P	cellular protein catabolic process	33	444	2.7e-05	0.0032
GO:0065003	P	macromolecular complex assembly	32	424	2.7e-05	0.0032
GO:0032502	P	developmental process	148	3233	2.7e-05	0.0032
GO:0030163	P	protein catabolic process	34	467	3.1e-05	0.0035
GO:0042221	P	response to chemical	133	2853	3.4e-05	0.0037
GO:0044237	P	cellular metabolic process	382	9879	4.8e-05	0.0052
GO:0044265	P	cellular macromolecule catabolic process	37	541	4.9e-05	0.0052
GO:0050896	P	response to stimulus	256	6250	5.4e-05	0.0057
GO:0046686	P	response to cadmium ion	27	343	5.9e-05	0.006
GO:0043933	P	macromolecular complex subunit organization	46	745	6.5e-05	0.0065
GO:0009793	P	embryo development ending in seed dormancy	33	478	0.0001	0.01
GO:0010154	P	fruit development	43	702	0.00013	0.013
GO:0048316	P	seed development	41	661	0.00015	0.014
GO:0034622	P	cellular macromolecular complex assembly	27	365	0.00015	0.014
GO:0051234	P	establishment of localization	112	2406	0.00016	0.014
GO:0006810	P	transport	111	2391	0.00019	0.016
GO:0008152	P	metabolic process	449	12035	0.00019	0.016
GO:0005996	P	monosaccharide metabolic process	12	99	0.00021	0.018
GO:0070271	P	protein complex biogenesis	23	294	0.00022	0.018
GO:0009743	P	response to carbohydrate	14	133	0.00025	0.021
GO:0051179	P	localization	115	2517	0.00026	0.021
GO:0019318	P	hexose metabolic process	10	72	0.00026	0.021
GO:0044281	P	small molecule metabolic process	79	1597	0.00029	0.023
GO:0051649	P	establishment of localization in cell	32	488	0.00031	0.024
GO:0042542	P	response to hydrogen peroxide	9	60	0.00032	0.024
GO:0009409	P	response to cold	27	384	0.00033	0.025
GO:0006461	P	protein complex assembly	22	287	0.00039	0.028
GO:0046907	P	intracellular transport	31	473	0.00038	0.028
GO:0006979	P	response to oxidative stress	30	453	0.0004	0.029
GO:0033554	P	cellular response to stress	48	858	0.0004	0.029
GO:0044712	P	single-organism catabolic process	36	585	0.00042	0.029
GO:0009553	P	embryo sac development	14	143	0.00049	0.034
GO:0008380	P	RNA splicing	19	236	0.00054	0.037
GO:0071822	P	protein complex subunit organization	24	338	0.0006	0.04
GO:0051641	P	cellular localization	36	601	0.00066	0.044
GO:0000302	P	response to reactive oxygen species	15	166	0.00068	0.045
GO:0004298	F	threonine-type endopeptidase activity	12	25	8.5e-10	5.1e-07
GO:0070003	F	threonine-type peptidase activity	12	25	8.5e-10	5.1e-07
GO:0003824	F	catalytic activity	381	9101	1e-08	4.2e-06
GO:0005515	F	protein binding	173	3669	8.6e-07	0.00026
GO:0005488	F	binding	465	12081	3.5e-06	0.00084
GO:0016787	F	hydrolase activity	152	3279	1.1e-05	0.0022
GO:0046872	F	metal ion binding	164	3673	3.4e-05	0.0048
GO:0043167	F	ion binding	170	3821	2.8e-05	0.0048
GO:0043169	F	cation binding	164	3678	3.6e-05	0.0048
GO:0016859	F	cis-trans isomerase activity	10	61	7.8e-05	0.0094
GO:0016818	F	hydrolase activity, acting on acid anhydrides, in phosphorus-containing anhydrides	47	817	0.00026	0.026
GO:0003755	F	peptidyl-prolyl cis-trans isomerase activity	9	58	0.00025	0.026
GO:0016817	F	hydrolase activity, acting on acid anhydrides	47	826	0.00032	0.028
GO:0004175	F	endopeptidase activity	19	225	0.00031	0.028
GO:0016462	F	pyrophosphatase activity	46	809	0.00038	0.03
GO:0070011	F	peptidase activity, acting on L-amino acid peptides	30	458	0.00048	0.036
GO:0003743	F	translation initiation factor activity	12	112	0.00059	0.042
GO:0005737	C	cytoplasm	634	13406	2.8e-37	2.7e-34
GO:0005622	C	intracellular	833	20721	1.4e-35	6.6e-33
GO:0044424	C	intracellular part	831	20693	6.3e-35	2e-32
GO:0044444	C	cytoplasmic part	539	10923	1.9e-32	4.4e-30
GO:0044464	C	cell part	868	22662	6.1e-31	1e-28
GO:0005623	C	cell	868	22664	6.4e-31	1e-28
GO:0043226	C	organelle	761	18527	9.2e-29	1.3e-26
GO:0043229	C	intracellular organelle	760	18517	1.7e-28	2e-26
GO:0043227	C	membrane-bounded organelle	751	18217	3.3e-28	3.5e-26
GO:0043231	C	intracellular membrane-bounded organelle	750	18205	5.7e-28	5.4e-26
GO:0044446	C	intracellular organelle part	298	4882	1.9e-27	1.7e-25
GO:0044422	C	organelle part	298	4894	2.8e-27	2.2e-25
GO:0031975	C	envelope	107	1170	3.7e-20	2.5e-18
GO:0031967	C	organelle envelope	107	1170	3.7e-20	2.5e-18
GO:0032991	C	macromolecular complex	165	2658	5.3e-15	3.4e-13
GO:0009536	C	plastid	229	4213	1.1e-14	6.4e-13
GO:0043234	C	protein complex	126	1834	2.1e-14	1.2e-12
GO:0009507	C	chloroplast	224	4148	4.6e-14	2.4e-12
GO:0005829	C	cytosol	132	1993	6e-14	3e-12
GO:0044434	C	chloroplast part	104	1419	1.3e-13	6.2e-12
GO:0044435	C	plastid part	105	1455	2.4e-13	1.1e-11
GO:0005739	C	mitochondrion	202	3687	3.5e-13	1.5e-11
GO:0000502	C	proteasome complex	20	69	4.3e-12	1.8e-10
GO:0009526	C	plastid envelope	63	707	8.1e-12	3.2e-10
GO:0009570	C	chloroplast stroma	64	740	1.8e-11	6.8e-10
GO:0009532	C	plastid stroma	64	774	1e-10	3.7e-09
GO:0044428	C	nuclear part	79	1078	1.4e-10	5e-09
GO:0009579	C	thylakoid	53	584	2.1e-10	7.1e-09
GO:0009941	C	chloroplast envelope	58	688	4e-10	1.3e-08
GO:0070013	C	intracellular organelle lumen	74	1008	5.2e-10	1.5e-08
GO:0031974	C	membrane-enclosed lumen	74	1008	5.2e-10	1.5e-08
GO:0031090	C	organelle membrane	109	1760	5e-10	1.5e-08
GO:0043233	C	organelle lumen	74	1008	5.2e-10	1.5e-08
GO:0005839	C	proteasome core complex	12	25	8.5e-10	2.4e-08
GO:0044429	C	mitochondrial part	46	486	9.8e-10	2.7e-08
GO:0005740	C	mitochondrial envelope	36	376	5e-08	1.3e-06
GO:0043232	C	intracellular non-membrane-bounded organelle	91	1543	1.3e-07	3.2e-06
GO:0043228	C	non-membrane-bounded organelle	91	1543	1.3e-07	3.2e-06
GO:0031966	C	mitochondrial membrane	34	362	1.8e-07	4.3e-06
GO:0010319	C	stromule	11	37	2.4e-07	5.6e-06
GO:0031981	C	nuclear lumen	57	824	3.4e-07	7.9e-06
GO:0019773	C	proteasome core complex, alpha-subunit complex	7	13	1.7e-06	3.8e-05
GO:0031977	C	thylakoid lumen	15	96	2.3e-06	5.1e-05
GO:0044436	C	thylakoid part	36	463	4.8e-06	0.0001
GO:0009534	C	chloroplast thylakoid	38	508	6e-06	0.00013
GO:0031976	C	plastid thylakoid	38	509	6.3e-06	0.00013
GO:0005743	C	mitochondrial inner membrane	25	287	2.4e-05	0.00048
GO:0016020	C	membrane	338	8532	2.7e-05	0.00054
GO:0019866	C	organelle inner membrane	29	371	3.6e-05	0.00069
GO:0031978	C	plastid thylakoid lumen	12	81	3.8e-05	0.0007
GO:0009543	C	chloroplast thylakoid lumen	12	81	3.8e-05	0.0007
GO:0031984	C	organelle subcompartment	50	817	3.9e-05	0.00072
GO:0005840	C	ribosome	35	499	4.8e-05	0.00086
GO:1990904	C	ribonucleoprotein complex	50	852	0.00011	0.0018
GO:0030529	C	intracellular ribonucleoprotein complex	50	852	0.00011	0.0018
GO:0005654	C	nucleoplasm	27	359	0.00012	0.002
GO:0042651	C	thylakoid membrane	30	421	0.00013	0.0021
GO:0034357	C	photosynthetic membrane	30	422	0.00013	0.0021
GO:0022624	C	proteasome accessory complex	7	31	0.00017	0.0027
GO:0005838	C	proteasome regulatory particle	7	31	0.00017	0.0027
GO:0009535	C	chloroplast thylakoid membrane	28	400	0.00027	0.0043
GO:0055035	C	plastid thylakoid membrane	28	401	0.00028	0.0043
GO:0005635	C	nuclear envelope	13	122	0.00037	0.0056
GO:0005730	C	nucleolus	27	390	0.00041	0.0061
GO:0044445	C	cytosolic part	25	350	0.00043	0.0063
GO:0012505	C	endomembrane system	99	2143	0.0005	0.0072
GO:0098588	C	bounding membrane of organelle	62	1213	0.00059	0.0084
GO:1902494	C	catalytic complex	40	711	0.0011	0.015
GO:0098805	C	whole membrane	49	925	0.0011	0.015
GO:0048046	C	apoplast	30	486	0.0012	0.016
GO:0005774	C	vacuolar membrane	40	720	0.0013	0.018
GO:0044437	C	vacuolar part	40	725	0.0015	0.02
GO:0044451	C	nucleoplasm part	20	283	0.0017	0.023
GO:0005634	C	nucleus	368	9924	0.002	0.026
GO:0098796	C	membrane protein complex	34	597	0.002	0.026
GO:0005759	C	mitochondrial matrix	11	116	0.0024	0.03
GO:0022626	C	cytosolic ribosome	21	323	0.0034	0.042
GO:0031965	C	nuclear membrane	6	42	0.0039	0.048
GO:0005744	C	mitochondrial inner membrane presequence translocase complex	5	29	0.0041	0.049

### Sheet: Common DR C2mut CPmut1 vs. TY 
GO term	Ontology	Description	Number in input list	Number in BG/Ref	p-value	FDR
GO:0050896	P	response to stimulus	288	6250	5.3e-19	2.1e-15
GO:0010033	P	response to organic substance	125	2023	7e-16	1.4e-12
GO:0044699	P	single-organism process	376	9448	1.6e-15	2.2e-12
GO:0009719	P	response to endogenous stimulus	111	1732	3.8e-15	3.8e-12
GO:0042221	P	response to chemical	153	2853	2.4e-14	1.9e-11
GO:0009725	P	response to hormone	103	1631	1e-13	6.8e-11
GO:0050789	P	regulation of biological process	236	5306	2.2e-13	1.3e-10
GO:0050794	P	regulation of cellular process	219	4857	6.9e-13	3.5e-10
GO:1901700	P	response to oxygen-containing compound	95	1557	6.5e-12	2.9e-09
GO:0001101	P	response to acid chemical	79	1181	7.4e-12	3e-09
GO:0065007	P	biological regulation	254		1e-11	3.8e-09
GO:0007165	P	signal transduction	108	1965	8e-11	2.7e-08
GO:0023052	P	signaling	109	1997	9.5e-11	2.7e-08
GO:0044700	P	single organism signaling	109	1995	9e-11	2.7e-08
GO:0007154	P	cell communication	116	2223	2.9e-10	7.8e-08
GO:0071495	P	cellular response to endogenous stimulus	62	890	3.5e-10	8.7e-08
GO:0009755	P	hormone-mediated signaling pathway	58	821	8.1e-10	1.9e-07
GO:0071310	P	cellular response to organic substance	66	1023	1.7e-09	3.9e-07
GO:0044763	P	single-organism cellular process	259	6591	3.6e-09	7.2e-07
GO:0032870	P	cellular response to hormone stimulus	59	879	3.4e-09	7.2e-07
GO:0006468	P	protein phosphorylation	61	936	5.2e-09	9.9e-07
GO:0070887	P	cellular response to chemical stimulus	71	1176	5.6e-09	1e-06
GO:1901362	P	organic cyclic compound biosynthetic process	144	3174	1.3e-08	2.3e-06
GO:0051716	P	cellular response to stimulus	130	2856	6.6e-08	1.1e-05
GO:0048856	P	anatomical structure development	140	3146	6.8e-08	1.1e-05
GO:0044767	P	single-organism developmental process	139	3131	8.8e-08	1.4e-05
GO:0009753	P	response to jasmonic acid	24	225	1.1e-07	1.7e-05
GO:0009628	P	response to abiotic stimulus	99	2022	1.4e-07	1.9e-05
GO:2001141	P	regulation of RNA biosynthetic process	114	2445	1.5e-07	2e-05
GO:0006355	P	regulation of transcription, DNA-templated	114	2443	1.5e-07	2e-05
GO:1903506	P	regulation of nucleic acid-templated transcription	114	2445	1.5e-07	2e-05
GO:0044707	P	single-multicellular organism process	129	2875	1.6e-07	2e-05
GO:0019438	P	aromatic compound biosynthetic process	135	3058	1.9e-07	2.3e-05
GO:0032501	P	multicellular organismal process	134	3032	2e-07	2.4e-05
GO:0007275	P	multicellular organism development	126	2811	2.5e-07	2.8e-05
GO:0051252	P	regulation of RNA metabolic process	114	2474	2.7e-07	3.1e-05
GO:0032502	P	developmental process	140	3233	3.2e-07	3.4e-05
GO:0033993	P	response to lipid	49	772	3.6e-07	3.8e-05
GO:0031323	P	regulation of cellular metabolic process	131	2980	3.8e-07	3.9e-05
GO:0019219	P	regulation of nucleobase-containing compound metabolic process	115	2529	4.6e-07	4.5e-05
GO:0009751	P	response to salicylic acid	22	209	4.7e-07	4.5e-05
GO:0006351	P	transcription, DNA-templated	116	2559	4.7e-07	4.5e-05
GO:0097659	P	nucleic acid-templated transcription	116	2561	4.9e-07	4.5e-05
GO:0032774	P	RNA biosynthetic process	116	2566	5.4e-07	4.9e-05
GO:0014070	P	response to organic cyclic compound	32	405	5.8e-07	5.1e-05
GO:0034654	P	nucleobase-containing compound biosynthetic process	123	2781	6.8e-07	5.9e-05
GO:0019222	P	regulation of metabolic process	136	3181	9.5e-07	8.1e-05
GO:0080090	P	regulation of primary metabolic process	126	2889	9.8e-07	8.2e-05
GO:0048366	P	leaf development	29	356	1.1e-06	9e-05
GO:0009889	P	regulation of biosynthetic process	121	2752	1.1e-06	9.1e-05
GO:0006464	P	cellular protein modification process	99	2126	1.2e-06	9.2e-05
GO:0036211	P	protein modification process	99	2126	1.2e-06	9.2e-05
GO:0048513	P	animal organ development	32	422	1.3e-06	9.9e-05
GO:0031326	P	regulation of cellular biosynthetic process	120	2734	1.4e-06	0.0001
GO:2000112	P	regulation of cellular macromolecule biosynthetic process	117	2657	1.6e-06	0.00012
GO:0018130	P	heterocycle biosynthetic process	127	2957	1.9e-06	0.00013
GO:0010556	P	regulation of macromolecule biosynthetic process	117	2666	1.9e-06	0.00014
GO:0006796	P	phosphate-containing compound metabolic process	84	1735	2e-06	0.00014
GO:0051171	P	regulation of nitrogen compound metabolic process	119	2739	2.5e-06	0.00017
GO:0007167	P	enzyme linked receptor protein signaling pathway	16	130	2.8e-06	0.00018
GO:0007169	P	transmembrane receptor protein tyrosine kinase signaling pathway	16	130	2.8e-06	0.00018
GO:0006793	P	phosphorus metabolic process	84	1751	2.8e-06	0.00018
GO:0009987	P	cellular process	425	12771	3e-06	0.00019
GO:0006811	P	ion transport	41	645	3.2e-06	0.0002
GO:0048827	P	phyllome development	35	508	3.2e-06	0.0002
GO:0009416	P	response to light stimulus	45	744	3.6e-06	0.00022
GO:0060255	P	regulation of macromolecule metabolic process	127	2998	3.7e-06	0.00022
GO:0016310	P	phosphorylation	65	1254	4e-06	0.00024
GO:0008152	P	metabolic process	403	12035	4.2e-06	0.00025
GO:0009733	P	response to auxin	30	407	4.7e-06	0.00027
GO:0071704	P	organic substance metabolic process	363	10672	5.3e-06	0.0003
GO:0099402	P	plant organ development	53	961	6.4e-06	0.00035
GO:0071229	P	cellular response to acid chemical	33	485	7.8e-06	0.00043
GO:0010468	P	regulation of gene expression	119	2814	8.4e-06	0.00046
GO:0009314	P	response to radiation	45	772	8.8e-06	0.00047
GO:0097305	P	response to alcohol	37	583	9.8e-06	0.00052
GO:0006950	P	response to stress	141	3506	1.3e-05	0.00069
GO:0009723	P	response to ethylene	24	307	1.7e-05	0.00088
GO:0048367	P	shoot system development	49	896	1.7e-05	0.00089
GO:0009737	P	response to abscisic acid	36	578	1.9e-05	0.00094
GO:0044238	P	primary metabolic process	336	9890	2e-05	0.00098
GO:0044550	P	secondary metabolite biosynthetic process	24	311	2.1e-05	0.001
GO:0019748	P	secondary metabolic process	32	492	2.5e-05	0.0012
GO:1901701	P	cellular response to oxygen-containing compound	38	635	2.6e-05	0.0012
GO:0007166	P	cell surface receptor signaling pathway	20	234	2.6e-05	0.0012
GO:0007389	P	pattern specification process	18	201	3.8e-05	0.0017
GO:0009605	P	response to external stimulus	73	1582	4.4e-05	0.002
GO:0071365	P	cellular response to auxin stimulus	18	206	5.1e-05	0.0023
GO:0009411	P	response to UV	13	115	5.2e-05	0.0023
GO:0009867	P	jasmonic acid mediated signaling pathway	11	84	5.9e-05	0.0026
GO:0051707	P	response to other organism	59	1210	5.9e-05	0.0026
GO:0043207	P	response to external biotic stimulus	59	1212	6.2e-05	0.0027
GO:0009734	P	auxin-activated signaling pathway	17	190	6.2e-05	0.0027
GO:0071395	P	cellular response to jasmonic acid stimulus	11	87	7.8e-05	0.0033
GO:0009607	P	response to biotic stimulus	60	1253	8.3e-05	0.0035
GO:0009887	P	organ morphogenesis	16	180	0.00011	0.0045
GO:0051704	P	multi-organism process	73	1631	0.00011	0.0045
GO:0009653	P	anatomical structure morphogenesis	47	919	0.00012	0.0049
GO:0080167	P	response to karrikin	13	128	0.00014	0.0057
GO:0048731	P	system development	82	1929	0.00021	0.0083
GO:0044711	P	single-organism biosynthetic process	75	1735	0.00024	0.0096
GO:0002376	P	immune system process	24	369	0.00025	0.0097
GO:0009617	P	response to bacterium	27	441	0.00026	0.01
GO:0009611	P	response to wounding	17	217	0.00027	0.01
GO:0055085	P	transmembrane transport	36	667	0.00028	0.011
GO:0051179	P	localization	101	2517	0.00029	0.011
GO:0010941	P	regulation of cell death	9	71	0.00034	0.013
GO:0045229	P	external encapsulating structure organization	31	551	0.00038	0.014
GO:0009816	P	defense response to bacterium, incompatible interaction	7	43	0.0004	0.015
GO:0006810	P	transport	96	2391	0.0004	0.015
GO:0044237	P	cellular metabolic process	325	9879	0.00041	0.015
GO:0009698	P	phenylpropanoid metabolic process	14	164	0.00042	0.015
GO:0051234	P	establishment of localization	96	2406	0.00049	0.017
GO:0006833	P	water transport	5	20	0.00051	0.018
GO:0042044	P	fluid transport	5	20	0.00051	0.018
GO:0043412	P	macromolecule modification	100	2532	0.00052	0.018
GO:0048518	P	positive regulation of biological process	43	881	0.00058	0.02
GO:0044403	P	symbiosis, encompassing mutualism through parasitism	13	151	0.00061	0.021
GO:0010260	P	organ senescence	11	114	0.00067	0.022
GO:0010150	P	leaf senescence	11	114	0.00067	0.022
GO:0003002	P	regionalization	14	173	0.00068	0.022
GO:0006952	P	defense response	67	1566	0.00068	0.022
GO:0008219	P	cell death	15	194	0.00069	0.023
GO:0044419	P	interspecies interaction between organisms	13	154	0.00073	0.023
GO:0071554	P	cell wall organization or biogenesis	36	704	0.00072	0.023
GO:0044260	P	cellular macromolecule metabolic process	250	7410	0.00074	0.024
GO:0042742	P	defense response to bacterium	22	354	0.00078	0.024
GO:1901360	P	organic cyclic compound metabolic process	167	4700	0.00095	0.03
GO:0009626	P	plant-type hypersensitive response	9	84	0.001	0.032
GO:0009699	P	phenylpropanoid biosynthetic process	11	121	0.001	0.032
GO:0034050	P	host programmed cell death induced by symbiont	9	85	0.0011	0.034
GO:0048583	P	regulation of response to stimulus	30	565	0.0011	0.034
GO:0006820	P	anion transport	16	227	0.0012	0.035
GO:0009640	P	photomorphogenesis	9	86	0.0012	0.036
GO:0071555	P	cell wall organization	28	518	0.0013	0.037
GO:0044765	P	single-organism transport	46	1004	0.0013	0.038
GO:0045087	P	innate immune response	20	323	0.0014	0.04
GO:0040008	P	regulation of growth	18	276	0.0014	0.04
GO:0012501	P	programmed cell death	12	147	0.0015	0.043
GO:0016070	P	RNA metabolic process	125	3403	0.0015	0.043
GO:0009863	P	salicylic acid mediated signaling pathway	7	56	0.0016	0.046
GO:0009812	P	flavonoid metabolic process	10	109	0.0016	0.046
GO:0034765	P	regulation of ion transmembrane transport	5	27	0.0017	0.047
GO:0016032	P	viral process	11	130	0.0018	0.05
GO:0001071	F	nucleic acid binding transcription factor activity	100	1730	3.2e-11	1.5e-08
GO:0003700	F	transcription factor activity, sequence-specific DNA binding	100	1729	3.1e-11	1.5e-08
GO:0004672	F	protein kinase activity	59	925	1.9e-08	6.2e-06
GO:0004674	F	protein serine/threonine kinase activity	50	767	1.3e-07	3.1e-05
GO:0016773	F	phosphotransferase activity, alcohol group as acceptor	61	1072	4.8e-07	7.6e-05
GO:0003677	F	DNA binding	111	2417	4.7e-07	7.6e-05
GO:0005515	F	protein binding	150	3669	2.8e-06	0.00038
GO:0005488	F	binding	405	12081	3.4e-06	0.00041
GO:0003824	F	catalytic activity	317	9101	5.1e-06	0.00054
GO:0016301	F	kinase activity	71	1436	6.7e-06	0.00065
GO:0043565	F	sequence-specific DNA binding	47	825	9.8e-06	0.00086
GO:0022891	F	substrate-specific transmembrane transporter activity	50	916	1.5e-05	0.001
GO:0022892	F	substrate-specific transporter activity	55	1045	1.5e-05	0.001
GO:0022857	F	transmembrane transporter activity	59	1146	1.4e-05	0.001
GO:0016740	F	transferase activity	149	3791	2.3e-05	0.0015
GO:0016772	F	transferase activity, transferring phosphorus-containing groups	74	1657	0.0001	0.0063
GO:0016758	F	transferase activity, transferring hexosyl groups	25	382	0.00017	0.0096
GO:0016757	F	transferase activity, transferring glycosyl groups	36	654	0.0002	0.0099
GO:0005524	F	ATP binding	93	2248	0.00019	0.0099
GO:0005089	F	Rho guanyl-nucleotide exchange factor activity	5	16	0.00022	0.0099
GO:0005088	F	Ras guanyl-nucleotide exchange factor activity	5	16	0.00022	0.0099
GO:0005215	F	transporter activity	62	1406	0.00052	0.023
GO:0015293	F	symporter activity	14	171	0.00061	0.026
GO:0032559	F	adenyl ribonucleotide binding	93	2364	0.00093	0.031
GO:0035639	F	purine ribonucleoside triphosphate binding	98	2515	0.00091	0.031
GO:1901363	F	heterocyclic compound binding	258	7718	0.001	0.031
GO:0008375	F	acetylglucosaminyltransferase activity	7	49	0.00082	0.031
GO:0097159	F	organic cyclic compound binding	259	7737	0.0009	0.031
GO:0030554	F	adenyl nucleotide binding	93	2366	0.00095	0.031
GO:0015075	F	ion transmembrane transporter activity	33	629	0.00079	0.031
GO:0052689	F	carboxylic ester hydrolase activity	20	314	0.001	0.031
GO:0098772	F	molecular function regulator	23	390	0.0012	0.035
GO:0008194	F	UDP-glycosyltransferase activity	18	273	0.0012	0.036
GO:0005372	F	water transmembrane transporter activity	6	39	0.0014	0.038
GO:0015250	F	water channel activity	6	39	0.0014	0.038
GO:0036094	F	small molecule binding	126	3434	0.0015	0.04
GO:0042802	F	identical protein binding	16	236	0.0017	0.044
GO:0071944	C	cell periphery	230	4309	5.8e-22	3e-19
GO:0005886	C	plasma membrane	198	3735	2.8e-18	7.3e-16
GO:0016020	C	membrane	325	8532	2.4e-10	4.1e-08
GO:0031224	C	intrinsic component of membrane	219	5540	7.2e-08	9.3e-06
GO:0044464	C	cell part	694	22662	2.3e-07	1.8e-05
GO:0016021	C	integral component of membrane	210	5324	1.8e-07	1.8e-05
GO:0005623	C	cell	694	22664	2.4e-07	1.8e-05
GO:0044425	C	membrane part	227	5962	6.8e-07	4.4e-05
GO:0031226	C	intrinsic component of plasma membrane	26	292	8.6e-07	4.9e-05
GO:0044459	C	plasma membrane part	32	428	1.7e-06	9e-05
GO:0005887	C	integral component of plasma membrane	19	184	3.6e-06	0.00017
GO:0030312	C	external encapsulating structure	43	706	5e-06	0.0002
GO:0005618	C	cell wall	43	706	5e-06	0.0002
GO:0030054	C	cell junction	50	901	9.9e-06	0.00034
GO:0005911	C	cell-cell junction	50	901	9.9e-06	0.00034
GO:0009506	C	plasmodesma	49	899	1.9e-05	0.00058
GO:0055044	C	symplast	49	899	1.9e-05	0.00058
GO:0009505	C	plant-type cell wall	21	323	0.00059	0.017
