## Supplementary table 6. Primers used for cloning in this work for "Combinatorial interactions between viral proteins expand the functional landscape of the viral proteome"

### Sheet: Sheet1
Supplementary table 6. Primers used for cloning in this work.
Plasmid name (Generated in this study)	Vector name (Source)	Primer sequence
(1) pENTR/D-TOPO cloning
pENTR/TOPO-Rep-NS	pENTR/D-TOPO (Invitrogen)	F: CACCATGCCTCGTTTATTTAA R: CGCCTTATTGGTTTCTTCTTGGC
pENTR/TOPO-C2-NS	pENTR/D-TOPO (Invitrogen)	F: CACCATGCAACCTTCGTC R: AATACTCTTAAGAAATGACC
pENTR/TOPO-C3-NS	pENTR/D-TOPO (Invitrogen)	F: CACCATGGATTCACGCACAG R: ATAAAATTTATATTTTATATC
pENTR/TOPO-C4-NS	pENTR/D-TOPO (Invitrogen)	F: CACCATGGGGAACCACATC R: ATATATTGAGGGCCTCGGATTTATTGC
pENTR/TOPO-CP-NS	pENTR/D-TOPO (Invitrogen)	F: CACCATGTCGAAGCGACCAG R: ATTTGATATTGAATCATAGAAATAGATGCG
pENTR/TOPO-V2-NS	pENTR/D-TOPO (Invitrogen)	F: CACCATGTGGGACCCACTTC R: GGGCTTCGATACATTCTGTATATTCTG
pENTR/TOPO-Rep-STOP	pENTR/D-TOPO (Invitrogen)	F: CACCATGCCTCGTTTATTTAA R: TTACGCCTTATTGGTTTCTTCTTGGC
pENTR/TOPO-C2-STOP	pENTR/D-TOPO (Invitrogen)	F: CACCATGCAACCTTCGTC R: CTAAATACTCTTAAGAAATGACC
pENTR/TOPO-C3-STOP	pENTR/D-TOPO (Invitrogen)	F: CACCATGGATTCACGCACAG R: TTAATAAAATTTATATTTTATATC
pENTR/TOPO-C4-STOP	pENTR/D-TOPO (Invitrogen)	F: CACCATGGGGAACCACATC R: TTAATATATTGAGGGCCTCGGATTTATTGC
pENTR/TOPO-CP-STOP	pENTR/D-TOPO (Invitrogen)	F: CACCATGTCGAAGCGACCAG R: TTAATTTGATATTGAATCATAGAAATAGATGCG
pENTR/TOPO-V2-STOP	pENTR/D-TOPO (Invitrogen)	F: CACCATGTGGGACCCACTTC R: TACGGGCTTCGATACATTCTGTATATTCTG
(2) Mutagenesis
TYLCV-C2mut	pENTR/TOPO-TYLCV (Rosas-Diaz et al., 2018)	F: GAATGCAACCTTCGTGACCCTCTACGAGCCAC R: GTGGCTCGTAGAGGGTCACGAAGGTTGCATTC
TYLCV-CPmut1	pENTR/TOPO-TYLCV (Rosas-Diaz et al., 2018)	F: CCCGTGACTATGTAGAAGCGACCAGGCG R: CGCCTGGTCGCTTCTACATAGTCACGGG
(3) Infusion cloning for yeast two-hibrid (Y2H) vectors
pGBKT7-Rep	pGBKT7 (Clontech)	F: ATGGCCATGGAGGCCGAATTCATGCCTCGTTTATTTAAAATATATGCC R: CTAGTTATGCGGCCGCTGCAGTTACGCCTTATTGGTTTCTTCTTG
pGBKT8-C2	pGBKT7 (Clontech)	F: ATGGCCATGGAGGCCGAATTCATGCAACCTTCGTCACCCTCT R: CTAGTTATGCGGCCGCTGCAGCTAAATACTCTTAAGAAATGACCAGTCTGA
pGBKT8-C3	pGBKT7 (Clontech)	F: ATGGCCATGGAGGCCGAATTCATGGATTCACGCACAGGGG R: CTAGTTATGCGGCCGCTGCAGTTAATAAAATTTATATTTTATATCATGAGTTTCTG
pGBKT8-C4	pGBKT7 (Clontech)	F: ATGGCCATGGAGGCCGAATTCATGGGGAACCACATCTCCATG R: CTAGTTATGCGGCCGCTGCAGTTAATATATTGAGGGCCTCGGATT
pGBKT8-CP	pGBKT7 (Clontech)	F: ATGGCCATGGAGGCCGAATTCATGTCGAAGCGACCAGGCG R: CTAGTTATGCGGCCGCTGCAGTTAATTTGATATTGAATCATAGAAATAGATGC
pGBKT8-V2	pGBKT7 (Clontech)	F: ATGGCCATGGAGGCCGAATTCATGTGGGACCCACTTCTAAATGA R: CTAGTTATGCGGCCGCTGCAGTCAGGGCTTCGATACATTCTGTAT
pGADT8-Rep	pGADT8 (Clontech)	F: GCCATGGAGGCCAGTGAATTCATGCCTCGTTTATTTAAAATATATGCC R: CAGCTCGAGCTCGATGGATCCTTACGCCTTATTGGTTTCTTCTTG
pGADT9-C2	pGADT8 (Clontech)	F: GCCATGGAGGCCAGTGAATTCATGCAACCTTCGTCACCCTCT R: CAGCTCGAGCTCGATGGATCCCTAAATACTCTTAAGAAATGACCAGTCTGA
pGADT9-C3	pGADT8 (Clontech)	F: GCCATGGAGGCCAGTGAATTCATGGATTCACGCACAGGGG R: CAGCTCGAGCTCGATGGATCCTTAATAAAATTTATATTTTATATCATGAGTTTCTG
pGADT9-C4	pGADT8 (Clontech)	F: GCCATGGAGGCCAGTGAATTCATGGGGAACCACATCTCCATG R: CAGCTCGAGCTCGATGGATCCTTAATATATTGAGGGCCTCGGATT
pGADT9-CP	pGADT8 (Clontech)	F: GCCATGGAGGCCAGTGAATTCATGTCGAAGCGACCAGGCG R: CAGCTCGAGCTCGATGGATCCTTAATTTGATATTGAATCATAGAAATAGATGC
pGADT9-V2	pGADT8 (Clontech)	F: GCCATGGAGGCCAGTGAATTCATGTGGGACCCACTTCTAAATGA R: CAGCTCGAGCTCGATGGATCCTCAGGGCTTCGATACATTCTGTAT
