## Supplementary table 7. Plasmids used in this work for "Combinatorial interactions between viral proteins expand the functional landscape of the viral proteome"

### Sheet: Sheet1
Supplementary table 7. Plasmids used in this work.
Plasmid name on binary vector (Generated in this study)	Entry vector name (Source)	Destination vector name (Source)
(1) Immunoprecipitation
Rep-GFP	pENTR/TOPO-Rep-NS (Wang et al., 2017a)	pGWB5 (Nakagawa et al., 2007a)
C2-GFP	pENTR/TOPO-C2-NS (Wang et al., 2017a)	pGWB5 (Nakagawa et al., 2007a)
C3-GFP	pENTR/TOPO-C3-NS (Wang et al., 2017a)	pGWB5 (Nakagawa et al., 2007a)
C4-GFP	pENTR/TOPO-C4-NS (Wang et al., 2017a)	pGWB5 (Nakagawa et al., 2007a)
V2-GFP	pENTR/TOPO-V2-NS (Wang et al., 2017a)	pGWB5 (Nakagawa et al., 2007a)
CP-GFP	pENTR/TOPO-CP-NS (Wang et al., 2017a)	pGWB5 (Nakagawa et al., 2007a)
Rep-FLAG	pENTR/TOPO-Rep-NS (Wang et al., 2017a)	pGWB511 (Nakagawa et al., 2007b)
C2-FLAG	pENTR/TOPO-C2-NS (Wang et al., 2017a)	pGWB511 (Nakagawa et al., 2007b)
C3-FLAG	pENTR/TOPO-C3-NS (Wang et al., 2017a)	pGWB511 (Nakagawa et al., 2007b)
C4-FLAG	pENTR/TOPO-C4-NS (Wang et al., 2017a)	pGWB511 (Nakagawa et al., 2007b)
V2-FLAG	pENTR/TOPO-V2-NS (Wang et al., 2017a)	pGWB511 (Nakagawa et al., 2007b)
CP-FLAG	pENTR/TOPO-CP-NS (Wang et al., 2017a)	pGWB511 (Nakagawa et al., 2007b)
(2) Microscopy
Rep-nYFP	pENTR/TOPO-Rep-NS (Wang et al., 2017a)	pGTQL1211YN (Lu et al., 2010)
C2-nYFP	pENTR/TOPO-C2-NS (Wang et al., 2017a)	pGTQL1211YN (Lu et al., 2010)
C3-nYFP	pENTR/TOPO-C3-NS (Wang et al., 2017a)	pGTQL1211YN (Lu et al., 2010)
C4-nYFP	pENTR/TOPO-C4-NS (Wang et al., 2017a)	pGTQL1211YN (Lu et al., 2010)
V2-nYFP	pENTR/TOPO-V2-NS (Wang et al., 2017a)	pGTQL1211YN (Lu et al., 2010)
CP-nYFP	pENTR/TOPO-CP-NS (Wang et al., 2017a)	pGTQL1211YN (Lu et al., 2010)
Rep-cYFP	pENTR/TOPO-Rep-NS (Wang et al., 2017a)	pGTQL1221YC (Lu et al., 2010)
C2-cYFP	pENTR/TOPO-C2-NS (Wang et al., 2017a)	pGTQL1221YC (Lu et al., 2010)
C3-cYFP	pENTR/TOPO-C3-NS (Wang et al., 2017a)	pGTQL1221YC (Lu et al., 2010)
C4-cYFP	pENTR/TOPO-C4-NS (Wang et al., 2017a)	pGTQL1221YC (Lu et al., 2010)
V2-cYFP	pENTR/TOPO-V2-NS (Wang et al., 2017a)	pGTQL1221YC (Lu et al., 2010)
CP-cYFP	pENTR/TOPO-CP-NS (Wang et al., 2017a)	pGTQL1221YC (Lu et al., 2010)
Rep-RFP	pENTR/TOPO-Rep-NS (Wang et al., 2017a)	pGWB554 (Nakagawa et al., 2007b)
C2-RFP	pENTR/TOPO-C2-NS (Wang et al., 2017a)	pGWB554 (Nakagawa et al., 2007b)
C3-RFP	pENTR/TOPO-C3-NS (Wang et al., 2017a)	pGWB554 (Nakagawa et al., 2007b)
C4-RFP	pENTR/TOPO-C4-NS (Wang et al., 2017a)	pB7RWG2.0 (Karimi et al., 2002)
V2-RFP	pENTR/TOPO-V2-NS (Wang et al., 2017a)	pGWB554 (Nakagawa et al., 2007b)
CP-RFP	pENTR/TOPO-CP-NS (Wang et al., 2017a)	pGWB554 (Nakagawa et al., 2007b)
GFP-CP	pENTR/TOPO-CP-STOP (Wang et al., 2017a)	pGWB6 (Nakagawa et al., 2007a)
(3) Luciferase Complementation Imaging assays
Rep-nLuc	pENTR/TOPO-Rep-NS (Wang et al., 2017a)	pGWB-N-luc (Wang et al., 2020)
C2-nLuc	pENTR/TOPO-C2-NS (Wang et al., 2017a)	pGWB-N-luc (Wang et al., 2020)
C3-nLuc	pENTR/TOPO-C3-NS (Wang et al., 2017a)	pGWB-N-luc (Wang et al., 2020)
C4-nLuc	pENTR/TOPO-C4-NS (Wang et al., 2017a)	pGWB-N-luc (Wang et al., 2020)
V2-nLuc	pENTR/TOPO-V2-NS (Wang et al., 2017a)	pGWB-N-luc (Wang et al., 2020)
CP-nLuc	pENTR/TOPO-CP-NS (Wang et al., 2017a)	pGWB-N-luc (Wang et al., 2020)
cLuc-Rep	pENTR/TOPO-Rep-STOP (Wang et al., 2017a)	pGWB-C-luc (Wang et al., 2020)
cLuc-C2	pENTR/TOPO-C2-STOP (Wang et al., 2017a)	pGWB-C-luc (Wang et al., 2020)
cLuc-C3	pENTR/TOPO-C3-STOP (Wang et al., 2017a)	pGWB-C-luc (Wang et al., 2020)
cLuc-C4	pENTR/TOPO-C4-STOP (Wang et al., 2017a)	pGWB-C-luc (Wang et al., 2020)
cLuc-V2	pENTR/TOPO-V2-STOP (Wang et al., 2017a)	pGWB-C-luc (Wang et al., 2020)
cLuc-CP	pENTR/TOPO-CP-STOP (Wang et al., 2017a)	pGWB-C-luc (Wang et al., 2020)
(4) TYLCV infection clones
TYLCV-C2mut	pENTR/TOPO-TYLCV-C2mut	pGWB501 (Nakagawa et al., 2007b)
TYLCV-CPmut1	pENTR/TOPO-TYLCV-CPmut1	pGWB501 (Nakagawa et al., 2007b)
TYLCV-CPmut2	pENTR/TOPO-TYLCV-CPmut2	pGWB501 (Nakagawa et al., 2007b)
(5) Yeast two-hybrid (Y2H)
pGBKT7-Rep	\	pGBKT7 (Clontech)
pGBKT8-C2	\	pGBKT7 (Clontech)
pGBKT8-C3	\	pGBKT7 (Clontech)
pGBKT8-C4	\	pGBKT7 (Clontech)
pGBKT8-CP	\	pGBKT7 (Clontech)
pGBKT8-V2	\	pGBKT7 (Clontech)
pGADT8-Rep	\	pGADT8 (Clontech)
pGADT8-C2	\	pGADT8 (Clontech)
pGADT8-C3	\	pGADT8 (Clontech)
pGADT8-C4	\	pGADT8 (Clontech)
pGADT8-CP	\	pGADT8 (Clontech)
pGADT8-V2	\	pGADT8 (Clontech)
(6) RNA-seq
CP	pENTR/TOPO-CP-STOP (Wang et al., 2017a)	pGWB2 (Nakagawa et al., 2007a)
C2	pENTR/TOPO-C2-STOP (Wang et al., 2017a)	pGWB2 (Nakagawa et al., 2007a)
