## Supplementary table 8. Primers used for qPCR and qRT-PCR in this work for "Combinatorial interactions between viral proteins expand the functional landscape of the viral proteome"

### Sheet: Sheet1
Supplementary table 8. Primers used for qPCR and qRT-PCR in this work
Target gene	Gene description	Primer sequence (5'-3')	Reference	Efficiency
(1) RT-qPCR (gene expression)
Niben101Scf00282g02006	Ethylene-responsive transcription factor 10	F: ATTAAGGGGCCGTTCTGCTT	this study	0.823
		R: CGCCGCCTTCTGAATATCCT
Niben101Scf05159g01001	Zinc finger protein 1	F: CTTGATCTTAACTTGCCGGCG	this study	0.965
		R: CGCAGGGGAGAAGACAAGAC
Niben101Scf10248g01019	Phospholipase A1-II 5	F: AGTGCTCTATTGGGGTATGCA	this study	0.965
		R:TGCCAGTCACCCGTATCTCT
Niben101Scf03861g01001	Peroxidase 5	F: GCTTTCTCGTCTGACTTTGCT	this study	0.895
		R: TGACACTGCCACAAACTTTTCT
Niben101Scf03345g00009	cytochrome P450, family 71 subfamily B	F: CAGGAAAGTCGAGCTAACGGT	this study	0.885
		R: TTCCCAATTCGCCACTCTCC
Niben101Scf02063g05001	Ethylene-responsive transcription factor 1B	F: CGGAAACAGTTACCTCGTACCA	this study	0.978
		R: ACTTCTCCTTGGCCGGTTTT
Niben101Scf01938g06013	Metacaspase-9	F: GAATCGCGTACCAGAAGGAG	this study	0.872
		R：GGCTTGCAAGATTGTGATGA
Niben101Scf02358g03018	Ammonium transporter 3 member 1	F: ACAAATTGTGGGTGGTGGAT	this study	0.839
		R：CATTTCTGGAGTCCCTCTGG
Niben101Scf00953g03009	Cysteine-rich venom protein	F: CGGGAAAAGTCTGTGGACAT	this study	0.82
		R: AAAGGGCTGTTGCTCTTCAA
C2	TYLCV encoded C2	F: ACCTTCGTCACCCTCTACGA	Wang et al., 2017	0.935
		R: AAACGCCATTCTCTGCCTGA
CP	TYLCV encoded CP	F: TGGAAGCAGCCCAATGGATT	this study	0.916
		R: GTTCTCGTACTTGGCTGCCT
NbActin	Actin	F: CGGAATCCACGAGACTACATAC	Maimbo et al., 2007	1.081
		R: GGGAAGCCAAGATAGAGC
NbEF1α	Elongation factor 1-alpha	Fw: AAGGTCCAGTATGCCTGGGTGCTTGAC	Segonzac et al., 2011	0.948
		Rv: AAGAATTCACAGGGACAGTTCCAATACCAC
(2) qPCR (viral accumulation)
Rep	TYLCV encodedReplication Initiator Protein	F: TGAGAACGTCGTGTCTTCCG	Wang et al., 2017	0.948
		R: TGACGTTGTACCACGCATCA
ITS	25S ribosomal DNA interspacer	F: CGGAATCCACGAGACTACATAC	Mason et al., 2008	1.011
		R: GGGAAGCCAAGATAGAGC
